# Kidney single-cell transcriptomes uncover SGLT2i-induced metabolic reprogramming via restoring glycolysis and fatty acid oxidation

**DOI:** 10.1101/2023.10.31.564836

**Authors:** Ying Shi, Vivek Bhalla

## Abstract

Approximately 40% of individuals with chronic kidney disease have type 2 diabetes mellitus, and diabetic kidney disease is the leading cause of end-stage kidney disease worldwide. Inhibitors of sodium-glucose cotransporter 2 (SGLT2) have been demonstrated to be effective in glucose control, improving cardiovascular outcomes and the progression of kidney disease. However, the protective role of SGLT2 inhibition on kidney metabolism is not fully understood. To explore these mechanisms further, we conducted analysis of publicly available single-cell RNA sequencing data of db/db mice treated with an SGLT2 inhibitor(dapagliflozin) and accompanying controls. We found that proximal tubule cells exhibited impaired glycolysis and high fatty acid oxidation in diabetes compared with control mice. SGLT2 inhibition reversed this metabolic dysfunction by reducing glycolysis and its substrate accumulation. SGLT2 inhibition also upregulates high fatty oxidation without increasing the uptake of fatty acids and elongation, along with low lipotoxicity. Surprisingly, both SGLT2(+) and SGLT2(-) cells show gene consistent changes in expression of metabolic genes, consistent with a non-cell autonomous effect of dapagliflozin treatment. This study demonstrates the protective role of SGLT2 inhibition via restoring metabolic dysfunction.
