## Supplemental Table 1 for "Kidney single-cell transcriptomes uncover SGLT2i-induced metabolic reprogramming via restoring glycolysis and fatty acid oxidation"

### Sheet: Sheet1
Signaturescoring
Glycolysis
Aldoa	Bpgm	Eno1	Eno2	Gapdh	Hk1	Hk2	Hkdc1	Pfkl	Pfkm	Pgam1	Pgam2	Pgk1	Pklr	Pkm
Fatty acid oxidation
Cpt1a	Cpt1b	Cpt2	Acads	Acadm	Acadl	Acadvl	Hadha	Hadhb	Acaa2	Eci1	Eci2	Abcd3	Abcd4	Acox1	Acaa1a	Acaa1b	Ehhadh	Hsd17b4	Cyp4a10	Cyp4a12a	Cyp4a12b	Cyp4a14
Positive regulation of fatty acid oxidation
Abcd1	Abcd2	Acsl5	Akt2	C1qtnf2	Cpt1a	Dgat1	Fabp1	Irs1	Irs2	Klhl25	Mlycd	Nr4a3	Nucb2	Obp2a	Plin5	Ppara	Ppard	Pparg	Ppargc1a
